# Disease classification for whole blood DNA methylation: meta-analysis, missing values imputation, and XAI

**DOI:** 10.1101/2022.05.10.491404

**Authors:** Alena Kalyakulina, Igor Yusipov, Maria Giulia Bacalini, Claudio Franceschi, Maria Vedunova, Mikhail Ivanchenko

## Abstract

**Background:** DNA methylation has a significant effect on gene expression and can be associated with various diseases. Meta-analysis of available DNA methylation datasets requires development of a specific pipeline for joint data processing.

**Results:** We propose a comprehensive approach of combined DNA methylation datasets to classify controls and patients. The solution includes data harmonization, construction of machine learning classification models, dimensionality reduction of models, imputation of missing values, and explanation of model predictions by explainable artificial intelligence (XAI) algorithms. We show that harmonization can improve classification accuracy by up to 20% when preprocessing methods of the training and test datasets are different. The best accuracy results were obtained with tree ensembles, reaching above 95% for Parkinson’s disease. Dimensionality reduction can substantially decrease the number of features, without detriment to the classification accuracy. The best imputation methods achieve almost the same classification accuracy for data with missing values as for the original data. Explainable artificial intelligence approaches have allowed us to explain model predictions from both populational and individual perspectives.

**Conclusions:** We propose a methodologically valid and comprehensive approach to the classification of healthy individuals and patients with various diseases based on whole blood DNA methylation data using Parkinson’s disease and schizophrenia as examples. The proposed algorithm works better for the former pathology, characterized by a complex set of symptoms. It allows to solve data harmonization problems for meta-analysis of many different datasets, impute missing values, and build classification models of small dimensionality.
