## Supplementary Table S2 for "Disease classification for whole blood DNA methylation: meta-analysis, missing values imputation, and XAI"

### Sheet: Parkinson's disease
Supplementary Table S2. Gene ontology (GO) enrichment for genes, connected with CpGs from the optimal small models for Parkinson's disease.
GO term ID	GO biological process	raw P-value	FDR-corrected p-value
GO:0007156	homophilic cell adhesion via plasma membrane adhesion molecules	0	1.752e-07
GO:0098742	cell-cell adhesion via plasma-membrane adhesion molecules	5.77e-08	0.000318
GO:0030534	adult behavior	4.499e-07	0.001652
GO:0007626	locomotory behavior	6.837e-07	0.001883
GO:0065008	regulation of biological quality	1.84e-06	0.004055
GO:0007409	axonogenesis	3.475e-06	0.006382
GO:0061564	axon development	8.345e-06	0.01314
GO:0048667	cell morphogenesis involved in neuron differentiation	9.676e-06	0.01324
GO:0000902	cell morphogenesis	1.082e-05	0.01324
GO:0018210	peptidyl-threonine modification	1.379e-05	0.01519
GO:0048812	neuron projection morphogenesis	1.698e-05	0.017
GO:0010646	regulation of cell communication	1.901e-05	0.01716
GO:0120039	plasma membrane bounded cell projection morphogenesis	2.025e-05	0.01716
GO:0048858	cell projection morphogenesis	2.409e-05	0.01896
GO:0000904	cell morphogenesis involved in differentiation	3.001e-05	0.02205
GO:0023051	regulation of signaling	3.605e-05	0.02483
GO:0035148	tube formation	3.876e-05	0.02513
GO:0032879	regulation of localization	4.909e-05	0.02941
GO:0009653	anatomical structure morphogenesis	5.072e-05	0.02941
GO:0008344	adult locomotory behavior	5.666e-05	0.03019
GO:0032990	cell part morphogenesis	5.753e-05	0.03019
GO:0010648	negative regulation of cell communication	6.614e-05	0.0331
GO:0007411	axon guidance	6.909e-05	0.0331
GO:0023057	negative regulation of signaling	7.262e-05	0.03334
GO:0097485	neuron projection guidance	8.208e-05	0.03618
GO:0120035	regulation of plasma membrane bounded cell projection organization	9.308e-05	0.03945
GO:0009968	negative regulation of signal transduction	0.000116	0.04733
GO:0031344	regulation of cell projection organization	0.0001243	0.04893

### Sheet: Schizophrenia
Supplementary Table S2. Gene ontology (GO) enrichment for genes, connected with CpGs from the optimal small models for Schizophrenia.
GO term ID	GO biological process	raw P-value	FDR-corrected p-value
GO:0051240	positive regulation of multicellular organismal process	7.691e-07	0.008071
GO:0007156	homophilic cell adhesion via plasma membrane adhesion molecules	1.465e-06	0.008071
GO:2001222	regulation of neuron migration	9.682e-06	0.02986
GO:0098742	cell-cell adhesion via plasma-membrane adhesion molecules	1.084e-05	0.02986
GO:0000904	cell morphogenesis involved in differentiation	1.513e-05	0.02995
GO:0000902	cell morphogenesis	1.631e-05	0.02995
GO:0048699	generation of neurons	2.539e-05	0.03937
GO:0045597	positive regulation of cell differentiation	2.859e-05	0.03937
GO:0030154	cell differentiation	3.436e-05	0.04206
GO:0048468	cell development	3.883e-05	0.04278
GO:0045595	regulation of cell differentiation	4.308e-05	0.04302
GO:0022008	neurogenesis	5.075e-05	0.04302
GO:2000026	regulation of multicellular organismal development	6.548e-05	0.04302
GO:0032989	cellular component morphogenesis	6.848e-05	0.04302
GO:0048869	cellular developmental process	7.322e-05	0.04302
GO:0007275	multicellular organism development	7.454e-05	0.04302
GO:0048519	negative regulation of biological process	7.718e-05	0.04302
GO:0048522	positive regulation of cellular process	7.754e-05	0.04302
GO:0050770	regulation of axonogenesis	7.85e-05	0.04302
GO:0002295	T-helper cell lineage commitment	7.93e-05	0.04302
GO:0031175	neuron projection development	8.29e-05	0.04302
GO:0051960	regulation of nervous system development	8.906e-05	0.04302
GO:0048523	negative regulation of cellular process	8.98e-05	0.04302
GO:0051094	positive regulation of developmental process	0.0001119	0.04814
GO:0050767	regulation of neurogenesis	0.0001137	0.04814
GO:0061564	axon development	0.0001217	0.04814
GO:0043373	CD4-positive alpha-beta T cell lineage commitment	0.0001221	0.04814
GO:0061387	regulation of extent of cell growth	0.0001223	0.04814
