## Supplementary Table S3 for "Disease classification for whole blood DNA methylation: meta-analysis, missing values imputation, and XAI"

### Sheet: XGBoost
Supplementary Table S3. Parameters and their values that were varied to optimize the XGBoost model
Parameter	Description (from documentation)	Values
learning_rate	Step size shrinkage used in update to prevents overfitting	{0.005, 0.01, 0.05}
max_depth	Maximum depth of a tree	{4, 6, 8}
min_child_weight	Minimum sum of instance weight (hessian) needed in a child	{1, 5, 10}
subsample	Subsample ratio of the training instances	{1, 0.75, 0.5}
Total number of combinations: 3^4 =81
All other parameters have default value

### Sheet: CatBoost
Supplementary Table S3. Parameters and their values that were varied to optimize the CatBoost model
Parameter	Description (from documentation)	Values
learning_rate	The learning rate. Used for reducing the gradient step	{0.005, 0.01, 0.05}
depth	Depth of the tree	{4, 6, 8}
min_data_in_leaf	The minimum number of training samples in a leaf	{1, 5, 10}
l2_leaf_reg	Coefficient at the L2 regularization term of the cost function	{1, 3, 5}
Total number of combinations: 3^4 =81
All other parameters have default value

### Sheet: LightGBM
Supplementary Table S3. Parameters and their values that were varied to optimize the LightGBM model
Parameter	Description (from documentation)	Values
learning_rate	Shrinkage rate	{0.005, 0.01, 0.05}
num_leaves	Max number of leaves in one tree	{15, 31, 63}
min_data_in_leaf	Minimal number of data in one leaf	{1, 5, 10}
feature_fraction	Subset of features on each iteration (tree)	{0.8, 0.9, 1.0}
Total number of combinations: 3^4 =81
All other parameters have default value

### Sheet: TabNet
Supplementary Table S3. Parameters and their values that were varied to optimize the TabNet model
Parameter	Description (from documentation)	Values
learning_rate	Learning rate	{0.005, 0.01, 0.05}
n_d	Width of the decision prediction layer	{8, 16, 32}
n_steps	Number of steps in the architecture	{3, 5, 7}
gamma	Coefficient for feature reusage in the masks	{1.1, 1.3, 1.5}
Total number of combinations: 3^4 =81
All other parameters have default value

### Sheet: NODE
Supplementary Table S3. Parameters and their values that were varied to optimize the NODE model
Parameter	Description (from documentation)	Values
learning_rate	Learning rate	{0.0005, 0.001, 0.005}
num_layers	Number of Oblivious Decision Tree Layers in the Dense Architecture	{1, 2, 3}
num_trees	Number of Oblivious Decision Trees in each layer	{512, 1024, 2048}
depth	The depth of the individual Oblivious Decision Trees	{4, 5, 6}
Total number of combinations: 3^4 =81
All other parameters have default value
